# Discovery of miRNA–RNA Biomarkers for Risk Stratification in Acute Myeloid Leukemia with Multi-Cohort Validation

**DOI:** 10.1101/2025.11.26.690852

**Authors:** Dona Hasini Gammune, Doan Bui, Tongjun Gu

## Abstract

Acute myeloid leukemia (AML) is a clinically aggressive and molecularly heterogeneous malignancy. Current prognostic standards, such as the European LeukemiaNet (ELN) classification, do not fully capture its regulatory complexity. We developed a two-step, PCA-based survival workflow that independently and jointly models gene and miRNA expression to identify biomarkers for patient risk stratification, followed by support vector machine validation across multiple AML cohorts. This strategy enabled rigorous cross-validation while capturing genome-wide regulatory variation. This approach yielded a 19-gene panel—including known oncogenes (e.g., HMGA2, TAL1) and novel candidates (e.g., MLEC, APOE)—that showed robust prognostic performance with validation AUCs>0.879. Parallel analyses identified a 16-miRNA panel enriched for tumor suppressors (e.g., miR-7b-3p, miR-26a-5p) and novel markers (e.g., miR-3613-5p, miR-942-5p), achieving validation AUCs up to 0.916. Integrating experimentally supported miRNA:target interactions revealed 10 coherent regulatory pairs, most showing inverse correlations consistent with miRNA-mediated regulation. Incorporating these regulatory relationships improved prognostic performance compared with single-omic models. Finally, we derived a Cox regression–based molecular risk score that robustly stratified patients and outperformed ELN-2022 risk classification across cohorts. Overall, this framework yields biologically grounded, compact, and reproducible biomarkers with strong prognostic power and provides a generalizable strategy for integrative regulatory modeling in AML.
