## Supplementary Table S9 for "Discovery of miRNA–RNA Biomarkers for Risk Stratification in Acute Myeloid Leukemia with Multi-Cohort Validation"

### Sheet: EnrichedFunctions
Supplementary Table S9. Functional enrichment analysis of the 19-gene panel.
Source	Term name	Term ID	BH-adjusted p value	Term size	Query size	Intersection size	Intersections
GO:MF	C2H2 zinc finger domain binding	GO:0070742	0.0370842	14	18	2	HMGA2,GATA1
GO:MF	Transcription factor binding	GO:0008134	0.00108156	599	18	5	HMGA2,FHL2,TAL1,C1QBP,GATA1
GO:BP	Basophil differentiation	GO:0030221	0.0387979	2	18	2	TAL1,GATA1
GO:BP	Primitive hemopoiesis	GO:0060215	0.0499317	9	18	2	TAL1,GATA1
