## Supplementary Table S10 for "Discovery of miRNA–RNA Biomarkers for Risk Stratification in Acute Myeloid Leukemia with Multi-Cohort Validation"

### Sheet: Wilcoxon Rank Sum Test
Supplemental Table 10. Wilcoxon rank-sum test results comparing expression distributions across Tumor and Normal patient groups for selected features.
miRNA	p value	BH-adjusted p value	Average miRNA Expression (CPM) (Tumor)	Average miRNA Expression (CPM) (Normal)
hsa-let-7a-3p|hsa-let-7a-1	0.01	0.07	133.663	242.501
hsa-let-7a-3p|hsa-let-7a-3	0.009	0.068	132.881	241.927
hsa-let-7a-5p|hsa-let-7a-1	0.004	0.038	38422.4	27419.7
hsa-let-7a-5p|hsa-let-7a-2	0.005	0.04	38428.9	27457.5
hsa-let-7a-5p|hsa-let-7a-3	0.004	0.038	38347.7	27368.6
hsa-let-7b-3p|hsa-let-7b	0.003	0.03	168.812	21.097
hsa-let-7b-5p|hsa-let-7b	0	0.002	21383	5410.86
hsa-let-7c-5p|hsa-let-7c	0.054	0.206	1680.46	1461.01
hsa-let-7d-3p|hsa-let-7d	0.003	0.03	1292.05	465.258
hsa-let-7d-5p|hsa-let-7d	0.74	0.882	2727.95	2816.95
hsa-let-7e-3p|hsa-let-7e	0.749	0.884	3.319	1.794
hsa-let-7e-5p|hsa-let-7e	0.068	0.23	630.217	430.051
hsa-let-7f-1-3p|hsa-let-7f-1	0.138	0.355	22.164	27.789
hsa-let-7f-2-3p|hsa-let-7f-2	0	0.002	5.377	32.739
hsa-let-7f-5p|hsa-let-7f-1	0.777	0.893	33658.4	38894
hsa-let-7f-5p|hsa-let-7f-2	0.796	0.897	34201.6	39333.6
hsa-let-7g-3p|hsa-let-7g	0.888	0.948	3.201	4.056
hsa-let-7g-5p|hsa-let-7g	0.018	0.099	35832.6	57549.2
hsa-let-7i-3p|hsa-let-7i	0.693	0.844	40.046	31.459
hsa-let-7i-5p|hsa-let-7i	0.231	0.473	17712.3	23124.9
hsa-miR-1-3p|hsa-mir-1-1	0.025	0.124	260.272	33.995
hsa-miR-1-3p|hsa-mir-1-2	0.025	0.124	264.136	35.254
hsa-miR-100-5p|hsa-mir-100	0.756	0.889	1358.66	484.286
hsa-miR-101-3p|hsa-mir-101-1	0	0.001	4037.99	8692.85
hsa-miR-101-3p|hsa-mir-101-2	0	0.001	4297.15	9174.06
hsa-miR-10392-5p|hsa-mir-10392	0.32	0.569	4.472	7.136
hsa-miR-10393-3p|hsa-mir-10393	0.018	0.099	0.712	8.931
hsa-miR-10394-3p|hsa-mir-10394	0.339	0.569	1.023	1.895
hsa-miR-10395-3p|hsa-mir-10395	0.667	0.826	3137.24	3833.48
hsa-miR-10399-3p|hsa-mir-10399	0.777	0.893	16.964	16.124
hsa-miR-10399-5p|hsa-mir-10399	0.159	0.369	3.336	8.847
hsa-miR-103a-3p|hsa-mir-103a-1	0	0.004	7224.31	18178.7
hsa-miR-103a-3p|hsa-mir-103a-2	0	0.003	7302.89	18324.1
hsa-miR-10400-5p|hsa-mir-10400	1	1	5.627	5.874
hsa-miR-10401-3p|hsa-mir-10401	0.037	0.163	5.183	0.05
hsa-miR-10527-5p|hsa-mir-10527	0.561	0.774	9.201	10.372
hsa-miR-106a-5p|hsa-mir-106a	0.003	0.031	138.869	519.744
hsa-miR-106b-3p|hsa-mir-106b	0.005	0.04	817.792	539.807
hsa-miR-106b-5p|hsa-mir-106b	0	0.009	260.499	494.747
hsa-miR-107|hsa-mir-107	0.003	0.029	476.001	722.236
hsa-miR-10a-3p|hsa-mir-10a	0.022	0.117	601.333	36.552
hsa-miR-10a-5p|hsa-mir-10a	0	0.006	61033.2	3869.95
hsa-miR-10b-5p|hsa-mir-10b	0.001	0.013	261.067	24.744
hsa-miR-11400|hsa-mir-11400	0.16	0.369	7.177	0.05
hsa-miR-1180-3p|hsa-mir-1180	0.668	0.826	31.811	31.223
hsa-miR-12130|hsa-mir-12130	0.351	0.579	8.476	2.524
hsa-miR-12135|hsa-mir-12135	0.156	0.369	34.121	24.348
hsa-miR-12136|hsa-mir-12136	0.003	0.03	130.014	312.176
hsa-miR-122-5p|hsa-mir-122	0.132	0.346	2.577	17.479
hsa-miR-1224-5p|hsa-mir-1224	0.506	0.719	4.956	1.38
hsa-miR-1226-3p|hsa-mir-1226	0.207	0.444	3.862	7.242
hsa-miR-1244|hsa-mir-1244-1	0.621	0.811	7.042	5.468
hsa-miR-1244|hsa-mir-1244-2	0.621	0.811	7.042	5.468
hsa-miR-1244|hsa-mir-1244-3	0.621	0.811	7.042	5.468
hsa-miR-1244|hsa-mir-1244-4	0.621	0.811	7.042	5.468
hsa-miR-1246|hsa-mir-1246	0.002	0.026	898.7	2021.19
hsa-miR-1248|hsa-mir-1248	0.339	0.569	438.793	995.239
hsa-miR-1249-3p|hsa-mir-1249	0.908	0.962	65.732	45.436
hsa-miR-1250-5p|hsa-mir-1250	0.354	0.58	3.158	4.618
hsa-miR-1255a|hsa-mir-1255a	0.148	0.363	8.685	18.433
hsa-miR-125a-3p|hsa-mir-125a	0.205	0.441	6.632	12.775
hsa-miR-125a-5p|hsa-mir-125a	0.231	0.473	2049.22	2224.16
hsa-miR-125b-1-3p|hsa-mir-125b-1	0.16	0.369	2.299	0.05
hsa-miR-125b-2-3p|hsa-mir-125b-2	0.793	0.897	9.855	11.574
hsa-miR-125b-5p|hsa-mir-125b-1	0.061	0.218	512.887	520.288
hsa-miR-125b-5p|hsa-mir-125b-2	0.054	0.206	505.182	520.639
hsa-miR-126-3p|hsa-mir-126	0.127	0.342	2075.98	4314.36
hsa-miR-126-5p|hsa-mir-126	0.161	0.369	50.179	264.463
hsa-miR-1260a|hsa-mir-1260a	0	0.008	1420.27	546.016
hsa-miR-1260b|hsa-mir-1260b	0	0.008	1451.12	534.474
hsa-miR-1261|hsa-mir-1261	0.527	0.737	38.488	27.322
hsa-miR-1266-5p|hsa-mir-1266	0.929	0.972	2.156	2.865
hsa-miR-1268a|hsa-mir-1268a	0.469	0.693	52.705	67.774
hsa-miR-1268b|hsa-mir-1268b	0.687	0.839	45.552	36.957
hsa-miR-127-3p|hsa-mir-127	0.337	0.569	7.331	11.497
hsa-miR-1271-5p|hsa-mir-1271	0.025	0.124	4.917	20.326
hsa-miR-1273c|hsa-mir-1273c	0.287	0.55	3.849	6.964
hsa-miR-1273h-3p|hsa-mir-1273h	0.032	0.15	94.278	27.345
hsa-miR-1273h-5p|hsa-mir-1273h	0.2	0.434	40.106	11.5
hsa-miR-1275|hsa-mir-1275	0.045	0.187	495.389	222.02
hsa-miR-1277-5p|hsa-mir-1277	0.002	0.029	1.023	9.293
hsa-miR-128-1-5p|hsa-mir-128-1	0.662	0.826	21.419	8.714
hsa-miR-128-3p|hsa-mir-128-1	0.382	0.6	3056.63	2634.85
hsa-miR-128-3p|hsa-mir-128-2	0.368	0.589	2102.99	1803.19
hsa-miR-1284|hsa-mir-1284	0.985	1	6.298	4.272
hsa-miR-1285-3p|hsa-mir-1285-1	0.967	0.997	21.037	13.162
hsa-miR-1285-3p|hsa-mir-1285-2	0.945	0.981	20.374	12.241
hsa-miR-1285-5p|hsa-mir-1285-1	0.927	0.972	10.378	6.851
hsa-miR-1287-5p|hsa-mir-1287	0.049	0.192	6.993	16.781
hsa-miR-1290|hsa-mir-1290	0.891	0.948	169.23	165.985
hsa-miR-1291|hsa-mir-1291	0.004	0.038	360.195	151.825
hsa-miR-1292-5p|hsa-mir-1292	0.706	0.852	24.419	23.772
hsa-miR-1296-5p|hsa-mir-1296	0.848	0.928	12.521	12.865
hsa-miR-1299|hsa-mir-1299	0	0.005	9.49	41.279
hsa-miR-1301-3p|hsa-mir-1301	0.146	0.362	148.178	88.786
hsa-miR-1303|hsa-mir-1303	0.846	0.928	10.656	14.437
hsa-miR-1304-3p|hsa-mir-1304	0.343	0.569	12.808	4.821
hsa-miR-1304-5p|hsa-mir-1304	0.827	0.918	6.043	3.624
hsa-miR-1306-3p|hsa-mir-1306	0.303	0.569	4.511	8.603
hsa-miR-1306-5p|hsa-mir-1306	0.511	0.722	16.447	9.675
hsa-miR-1307-3p|hsa-mir-1307	0.703	0.85	2090.5	1872.04
hsa-miR-1307-5p|hsa-mir-1307	0.884	0.948	13.882	7.468
hsa-miR-130a-3p|hsa-mir-130a	0.888	0.948	22.135	58.645
hsa-miR-130b-3p|hsa-mir-130b	0.095	0.284	24.956	32.912
hsa-miR-130b-5p|hsa-mir-130b	0.184	0.414	240.792	255.016
hsa-miR-132-3p|hsa-mir-132	0.209	0.445	38.652	18.823
hsa-miR-132-5p|hsa-mir-132	0.205	0.441	15.938	11.381
hsa-miR-133a-3p|hsa-mir-133a-1	0.001	0.017	82.769	2.565
hsa-miR-133a-3p|hsa-mir-133a-2	0.001	0.017	82.769	2.565
hsa-miR-133b|hsa-mir-133b	0.224	0.466	6.18	1.306
hsa-miR-1343-3p|hsa-mir-1343	0.496	0.716	10.862	3.141
hsa-miR-135a-3p|hsa-mir-135a-1	0.037	0.163	11.32	0.05
hsa-miR-135a-5p|hsa-mir-135a-1	0.194	0.427	13.18	1.38
hsa-miR-135a-5p|hsa-mir-135a-2	0.194	0.427	13.18	1.38
hsa-miR-139-3p|hsa-mir-139	1	1	14.984	1.798
hsa-miR-139-5p|hsa-mir-139	0.196	0.43	31.921	3.615
hsa-miR-140-3p|hsa-mir-140	0.064	0.226	4133.93	5649.85
hsa-miR-140-5p|hsa-mir-140	0	0.001	483.834	1188.28
hsa-miR-141-3p|hsa-mir-141	0.056	0.207	1.734	9.679
hsa-miR-142-3p|hsa-mir-142	0	0	2241.64	13172.2
hsa-miR-142-5p|hsa-mir-142	0	0.001	3511.68	10849
hsa-miR-143-3p|hsa-mir-143	0.084	0.258	2494.49	8070.76
hsa-miR-143-5p|hsa-mir-143	0.013	0.079	4.791	52.18
hsa-miR-144-3p|hsa-mir-144	0.036	0.163	31.345	35.891
hsa-miR-144-5p|hsa-mir-144	0.536	0.743	35.183	31.447
hsa-miR-145-3p|hsa-mir-145	0.008	0.061	53.691	95.535
hsa-miR-145-5p|hsa-mir-145	0.93	0.972	120.043	253.82
hsa-miR-1468-5p|hsa-mir-1468	0.852	0.93	14.216	13.677
hsa-miR-146a-3p|hsa-mir-146a	0.417	0.645	4.177	3.999
hsa-miR-146a-5p|hsa-mir-146a	0.58	0.785	5725.2	6312.94
hsa-miR-146b-3p|hsa-mir-146b	0.04	0.171	237.036	150.858
hsa-miR-146b-5p|hsa-mir-146b	0.483	0.703	15077.1	17223.6
hsa-miR-148a-3p|hsa-mir-148a	0.057	0.21	5594.84	11546.7
hsa-miR-148a-5p|hsa-mir-148a	0.069	0.233	39.786	67.4
hsa-miR-148b-3p|hsa-mir-148b	0.212	0.448	617.481	800.519
hsa-miR-148b-5p|hsa-mir-148b	0.157	0.369	25.358	38.696
hsa-miR-149-5p|hsa-mir-149	0.36	0.586	4.743	1.306
hsa-miR-150-3p|hsa-mir-150	0.949	0.984	103.798	136.254
hsa-miR-150-5p|hsa-mir-150	0.251	0.502	6887.17	13030.7
hsa-miR-151a-3p|hsa-mir-151a	0.243	0.49	347.449	492.773
hsa-miR-151a-5p|hsa-mir-151a	0.151	0.369	55.603	34.213
hsa-miR-151b|hsa-mir-151b	0.067	0.23	6.776	8.31
hsa-miR-152-3p|hsa-mir-152	0.144	0.361	186.676	67.321
hsa-miR-1538|hsa-mir-1538	1	1	8.874	2.339
hsa-miR-155-5p|hsa-mir-155	0.141	0.356	10494.7	5577.05
hsa-miR-15a-5p|hsa-mir-15a	0.041	0.176	133.546	216.528
hsa-miR-15b-3p|hsa-mir-15b	0.142	0.358	27.912	44.195
hsa-miR-15b-5p|hsa-mir-15b	0.139	0.356	325.693	185.974
hsa-miR-16-1-3p|hsa-mir-16-1	0.606	0.803	3.606	5.264
hsa-miR-16-2-3p|hsa-mir-16-2	0.449	0.675	451.821	369.179
hsa-miR-16-5p|hsa-mir-16-1	0.483	0.703	2482.57	2200.35
hsa-miR-16-5p|hsa-mir-16-2	0.438	0.666	2462.83	2194.74
hsa-miR-17-3p|hsa-mir-17	0.003	0.031	66.61	153.225
hsa-miR-17-5p|hsa-mir-17	0.453	0.678	4410.12	5749.35
hsa-miR-181a-2-3p|hsa-mir-181a-2	0.573	0.782	164.785	88.087
hsa-miR-181a-3p|hsa-mir-181a-1	0.001	0.017	771.334	146.495
hsa-miR-181a-5p|hsa-mir-181a-1	0.023	0.12	52030.2	13255.6
hsa-miR-181a-5p|hsa-mir-181a-2	0.023	0.12	52027.4	13251.4
hsa-miR-181b-2-3p|hsa-mir-181b-2	0.675	0.826	4.537	6.098
hsa-miR-181b-3p|hsa-mir-181b-1	0.089	0.27	5.435	1.194
hsa-miR-181b-5p|hsa-mir-181b-1	0.023	0.12	7750.89	2597.94
hsa-miR-181b-5p|hsa-mir-181b-2	0.019	0.104	8536.99	2895.88
hsa-miR-181c-3p|hsa-mir-181c	0.75	0.884	69.103	52.297
hsa-miR-181c-5p|hsa-mir-181c	0.99	1	71.537	74.19
hsa-miR-181d-5p|hsa-mir-181d	0.433	0.663	369.992	315.699
hsa-miR-182-5p|hsa-mir-182	0.352	0.579	132.995	42.6
hsa-miR-183-5p|hsa-mir-183	0.672	0.826	87.107	21.66
hsa-miR-1843|hsa-mir-1843	0.235	0.48	31.543	20.077
hsa-miR-185-3p|hsa-mir-185	0.94	0.98	96.387	74.088
hsa-miR-185-5p|hsa-mir-185	0.025	0.124	722.593	1379.91
hsa-miR-186-5p|hsa-mir-186	0	0	1548.95	4957.69
hsa-miR-18a-3p|hsa-mir-18a	0.284	0.55	99.167	60.46
hsa-miR-18a-5p|hsa-mir-18a	0.077	0.248	75.42	144.832
hsa-miR-1908-5p|hsa-mir-1908	0.917	0.965	10.842	7.719
hsa-miR-190b-5p|hsa-mir-190b	0.001	0.019	13.909	36.49
hsa-miR-191-3p|hsa-mir-191	0.696	0.844	25.168	17.456
hsa-miR-191-5p|hsa-mir-191	0.971	1	27083.2	28589.2
hsa-miR-1910-5p|hsa-mir-1910	0.506	0.719	2.265	0.538
hsa-miR-192-5p|hsa-mir-192	0.013	0.079	437.036	824.188
hsa-miR-193a-5p|hsa-mir-193a	0.009	0.067	117.355	308.123
hsa-miR-193b-3p|hsa-mir-193b	0.224	0.466	13.521	1.597
hsa-miR-193b-5p|hsa-mir-193b	0.368	0.589	3.282	7.542
hsa-miR-194-3p|hsa-mir-194-2	0.05	0.192	0.831	12.528
hsa-miR-194-5p|hsa-mir-194-1	0.006	0.049	47.796	167.162
hsa-miR-194-5p|hsa-mir-194-2	0.007	0.052	61.538	232.914
hsa-miR-195-5p|hsa-mir-195	0.244	0.49	4.459	8.723
hsa-miR-196a-5p|hsa-mir-196a-1	0.118	0.323	50.15	15.653
hsa-miR-196a-5p|hsa-mir-196a-2	0.45	0.676	10.508	6.539
hsa-miR-196b-5p|hsa-mir-196b	0.063	0.225	884.011	249.423
hsa-miR-197-3p|hsa-mir-197	0.001	0.015	1390.11	442.637
hsa-miR-197-5p|hsa-mir-197	0.28	0.55	6.776	1.588
hsa-miR-1973|hsa-mir-1973	0.16	0.369	2.234	0.05
hsa-miR-199a-3p|hsa-mir-199a-1	0.593	0.793	376.169	707.45
hsa-miR-199a-3p|hsa-mir-199a-2	0.593	0.793	378.529	713.432
hsa-miR-199a-5p|hsa-mir-199a-1	0.367	0.589	41.438	21.864
hsa-miR-199a-5p|hsa-mir-199a-2	0.367	0.589	41.438	21.864
hsa-miR-199b-3p|hsa-mir-199b	0.593	0.793	376.169	707.45
hsa-miR-199b-5p|hsa-mir-199b	0.339	0.569	476.188	880.782
hsa-miR-19a-3p|hsa-mir-19a	0.022	0.115	299.473	488.638
hsa-miR-19b-3p|hsa-mir-19b-1	0.339	0.569	1396.54	1594.35
hsa-miR-19b-3p|hsa-mir-19b-2	0.352	0.579	1400.55	1596.53
hsa-miR-200a-3p|hsa-mir-200a	0.009	0.064	8.568	46.832
hsa-miR-200b-3p|hsa-mir-200b	0.003	0.03	28.992	87.958
hsa-miR-200c-3p|hsa-mir-200c	0.068	0.23	196.218	432.935
hsa-miR-203a-3p|hsa-mir-203a	0	0.002	41.553	114.858
hsa-miR-20a-3p|hsa-mir-20a	0.581	0.785	7.946	8.735
hsa-miR-20a-5p|hsa-mir-20a	0.148	0.363	10684.3	15960.5
hsa-miR-20b-5p|hsa-mir-20b	0.011	0.073	126.041	526.42
hsa-miR-21-3p|hsa-mir-21	0.471	0.694	44.023	55.882
hsa-miR-21-5p|hsa-mir-21	0.483	0.703	46619.5	73914.6
hsa-miR-210-3p|hsa-mir-210	0.481	0.703	64.424	32.82
hsa-miR-210-5p|hsa-mir-210	0.118	0.323	7.427	0.334
hsa-miR-2110|hsa-mir-2110	0.611	0.807	143.079	141.443
hsa-miR-2115-3p|hsa-mir-2115	0.002	0.024	6.621	33.35
hsa-miR-2115-5p|hsa-mir-2115	0.011	0.073	0.05	5.583
hsa-miR-212-3p|hsa-mir-212	0.8	0.897	5.467	1.544
hsa-miR-212-5p|hsa-mir-212	0.135	0.35	20.028	3.821
hsa-miR-215-5p|hsa-mir-215	0.271	0.533	5.75	11.477
hsa-miR-219a-1-3p|hsa-mir-219a-1	1	1	2.216	3.456
hsa-miR-22-3p|hsa-mir-22	0.722	0.865	1781.38	1650.82
hsa-miR-22-5p|hsa-mir-22	0.044	0.183	10.094	20.455
hsa-miR-221-3p|hsa-mir-221	0.194	0.427	5310.51	3426.79
hsa-miR-221-5p|hsa-mir-221	0.339	0.569	250.475	186.706
hsa-miR-222-3p|hsa-mir-222	0.004	0.036	6806.06	2736.92
hsa-miR-222-5p|hsa-mir-222	0.24	0.486	5.514	1.889
hsa-miR-223-3p|hsa-mir-223	0.563	0.774	5123.59	10314.4
hsa-miR-223-5p|hsa-mir-223	0.637	0.814	1335.23	1971.2
hsa-miR-224-5p|hsa-mir-224	0.074	0.243	48.273	2.582
hsa-miR-2277-5p|hsa-mir-2277	0.007	0.054	4.227	12.364
hsa-miR-2355-3p|hsa-mir-2355	0.004	0.036	6.065	19.942
hsa-miR-2355-5p|hsa-mir-2355	0.146	0.362	1.169	4.028
hsa-miR-23a-3p|hsa-mir-23a	0.212	0.448	1924.19	1711.92
hsa-miR-23a-5p|hsa-mir-23a	0.536	0.743	37.479	36.496
hsa-miR-23b-3p|hsa-mir-23b	0.487	0.707	248.78	222.951
hsa-miR-24-2-5p|hsa-mir-24-2	0.108	0.305	117.994	164.129
hsa-miR-24-3p|hsa-mir-24-1	0.194	0.427	4930.45	6593.4
hsa-miR-24-3p|hsa-mir-24-2	0.231	0.473	4858.28	6388.31
hsa-miR-25-3p|hsa-mir-25	0.614	0.809	3751.55	3311.59
hsa-miR-25-5p|hsa-mir-25	0.303	0.569	187.01	126.395
hsa-miR-26a-2-3p|hsa-mir-26a-2	0.024	0.12	4.494	20.285
hsa-miR-26a-5p|hsa-mir-26a-1	0	0.008	35871.6	61695.6
hsa-miR-26a-5p|hsa-mir-26a-2	0	0.009	35911.5	61798.3
hsa-miR-26b-3p|hsa-mir-26b	0.007	0.053	21.741	68.816
hsa-miR-26b-5p|hsa-mir-26b	0	0.007	4080.88	8948.97
hsa-miR-27a-3p|hsa-mir-27a	0.003	0.031	1558.39	3302.99
hsa-miR-27a-5p|hsa-mir-27a	0.563	0.774	617.758	477.368
hsa-miR-27b-3p|hsa-mir-27b	0.071	0.239	676.218	898.786
hsa-miR-27b-5p|hsa-mir-27b	0.635	0.814	3.349	6.156
hsa-miR-28-3p|hsa-mir-28	0.115	0.321	843.992	613.55
hsa-miR-28-5p|hsa-mir-28	0.21	0.445	198.177	283.287
hsa-miR-296-3p|hsa-mir-296	0.297	0.563	3.784	8.518
hsa-miR-296-5p|hsa-mir-296	0.513	0.722	9.718	7.29
hsa-miR-29a-3p|hsa-mir-29a	0.007	0.055	1259.71	4051.61
hsa-miR-29b-1-5p|hsa-mir-29b-1	0.16	0.369	1.53	3.55
hsa-miR-29b-2-5p|hsa-mir-29b-2	0.142	0.358	27.73	30.421
hsa-miR-29b-3p|hsa-mir-29b-1	0.011	0.073	147.058	302.351
hsa-miR-29b-3p|hsa-mir-29b-2	0.011	0.073	147.058	302.351
hsa-miR-29c-3p|hsa-mir-29c	0.001	0.013	58.741	175.634
hsa-miR-29c-5p|hsa-mir-29c	0.054	0.206	33.412	57.235
hsa-miR-301a-3p|hsa-mir-301a	0.109	0.305	5.627	9.966
hsa-miR-301a-5p|hsa-mir-301a	0.013	0.08	7.083	19.583
hsa-miR-301b-3p|hsa-mir-301b	0.072	0.24	1.988	6.397
hsa-miR-3065-5p|hsa-mir-3065	0.812	0.905	3.756	0.621
hsa-miR-3074-5p|hsa-mir-3074	0.331	0.569	6.74	6.024
hsa-miR-30a-3p|hsa-mir-30a	0.07	0.234	26.24	39.007
hsa-miR-30a-5p|hsa-mir-30a	0.593	0.793	263.205	277.315
hsa-miR-30b-3p|hsa-mir-30b	0.303	0.569	23.836	7.292
hsa-miR-30b-5p|hsa-mir-30b	0.646	0.822	278.982	234.189
hsa-miR-30c-1-3p|hsa-mir-30c-1	0.42	0.648	25.573	17.034
hsa-miR-30c-5p|hsa-mir-30c-1	0.649	0.825	2494.74	3117.5
hsa-miR-30c-5p|hsa-mir-30c-2	0.632	0.814	2497.54	3119.98
hsa-miR-30d-3p|hsa-mir-30d	0.945	0.981	16.888	13.173
hsa-miR-30d-5p|hsa-mir-30d	0.141	0.356	24243.6	19448.1
hsa-miR-30e-3p|hsa-mir-30e	0.012	0.076	742.632	922.037
hsa-miR-30e-5p|hsa-mir-30e	0	0	3869.31	13480.3
hsa-miR-31-5p|hsa-mir-31	0.725	0.867	36.217	102.752
hsa-miR-3127-5p|hsa-mir-3127	0.384	0.6	2.768	2.746
hsa-miR-3130-3p|hsa-mir-3130-1	0.099	0.286	3.022	0.05
hsa-miR-3130-3p|hsa-mir-3130-2	0.099	0.286	3.022	0.05
hsa-miR-3130-5p|hsa-mir-3130-2	0.8	0.897	1.714	0.334
hsa-miR-3142|hsa-mir-3142	0.028	0.134	87.156	138.757
hsa-miR-3150a-5p|hsa-mir-3150a	0.675	0.826	1.387	3.886
hsa-miR-3150b-3p|hsa-mir-3150b	0.374	0.595	6.564	9.408
hsa-miR-3154|hsa-mir-3154	0.749	0.884	1.684	0.822
hsa-miR-3157-3p|hsa-mir-3157	0.261	0.518	2.035	0.05
hsa-miR-3157-5p|hsa-mir-3157	0.8	0.897	2.874	0.621
hsa-miR-3158-3p|hsa-mir-3158-1	0.08	0.249	19.815	3.624
hsa-miR-3158-3p|hsa-mir-3158-2	0.08	0.249	19.815	3.624
hsa-miR-3168|hsa-mir-3168	0.2	0.434	204.625	115.807
hsa-miR-3173-5p|hsa-mir-3173	1	1	28.872	19.549
hsa-miR-3174|hsa-mir-3174	0.384	0.6	4.112	3.289
hsa-miR-3177-3p|hsa-mir-3177	0.831	0.918	18.928	8.537
hsa-miR-3182|hsa-mir-3182	0.497	0.716	49.136	70.234
hsa-miR-32-3p|hsa-mir-32	0.011	0.073	1.377	6.023
hsa-miR-32-5p|hsa-mir-32	0	0.001	60.011	176.812
hsa-miR-320a-3p|hsa-mir-320a	0.614	0.809	6117.74	5345.26
hsa-miR-320a-5p|hsa-mir-320a	0.03	0.143	0.05	7.184
hsa-miR-320b|hsa-mir-320b-1	0.141	0.356	441.1	332.405
hsa-miR-320b|hsa-mir-320b-2	0.468	0.693	317.035	258.787
hsa-miR-320c|hsa-mir-320c-1	0.046	0.189	106.981	54.4
hsa-miR-320c|hsa-mir-320c-2	0.056	0.207	109.507	58.599
hsa-miR-320d|hsa-mir-320d-1	0.99	1	40.213	40.446
hsa-miR-320d|hsa-mir-320d-2	0.511	0.722	39.316	32.107
hsa-miR-320e|hsa-mir-320e	0.31	0.569	12.316	25.549
hsa-miR-324-3p|hsa-mir-324	0.884	0.948	14.523	7.737
hsa-miR-324-5p|hsa-mir-324	0.193	0.427	22.143	38.171
hsa-miR-326|hsa-mir-326	0.102	0.293	26.831	10.975
hsa-miR-328-3p|hsa-mir-328	0.013	0.082	589.316	834.513
hsa-miR-330-3p|hsa-mir-330	0.047	0.189	211.568	302.995
hsa-miR-330-5p|hsa-mir-330	0.134	0.347	27.212	42.607
hsa-miR-331-3p|hsa-mir-331	0.289	0.552	101.061	62.986
hsa-miR-331-5p|hsa-mir-331	0.77	0.893	13.8	9.223
hsa-miR-335-3p|hsa-mir-335	0.178	0.406	70.003	175.936
hsa-miR-335-5p|hsa-mir-335	0.003	0.03	50.934	135.144
hsa-miR-338-3p|hsa-mir-338	0.154	0.369	3.842	13.776
hsa-miR-338-5p|hsa-mir-338	0.198	0.433	49.073	122.086
hsa-miR-339-3p|hsa-mir-339	0.912	0.962	202.07	192.838
hsa-miR-339-5p|hsa-mir-339	0.115	0.321	538.872	332.171
hsa-miR-33a-5p|hsa-mir-33a	0.072	0.24	2.219	12.041
hsa-miR-340-3p|hsa-mir-340	0.881	0.948	95.934	102.846
hsa-miR-340-5p|hsa-mir-340	0.061	0.218	857.456	1921.23
hsa-miR-342-3p|hsa-mir-342	0.483	0.703	587.868	1125.35
hsa-miR-342-5p|hsa-mir-342	0.99	1	591.682	536.079
hsa-miR-345-5p|hsa-mir-345	0.664	0.826	351.02	307.363
hsa-miR-34a-5p|hsa-mir-34a	0.014	0.085	56.611	6.842
hsa-miR-34c-5p|hsa-mir-34c	0.002	0.024	7.784	80.647
hsa-miR-3605-3p|hsa-mir-3605	0.884	0.948	20.578	12.511
hsa-miR-3609|hsa-mir-3609	0.637	0.814	156.671	210.586
hsa-miR-361-3p|hsa-mir-361	0.912	0.962	2454.82	3003.36
hsa-miR-361-5p|hsa-mir-361	0.58	0.785	527.73	583.809
hsa-miR-3613-3p|hsa-mir-3613	0.784	0.893	12.868	5.142
hsa-miR-3613-5p|hsa-mir-3613	0	0	262.889	2556.92
hsa-miR-3614-5p|hsa-mir-3614	0.18	0.409	4.496	5.561
hsa-miR-3615|hsa-mir-3615	0.563	0.774	650.539	809.503
hsa-miR-362-5p|hsa-mir-362	0.105	0.299	57.654	93.731
hsa-miR-363-3p|hsa-mir-363	0.018	0.099	271.774	864.176
hsa-miR-363-5p|hsa-mir-363	0.985	1	14.073	2.152
hsa-miR-3651|hsa-mir-3651	0.29	0.552	122.493	64.342
hsa-miR-365a-3p|hsa-mir-365a	0.048	0.189	22.957	35.827
hsa-miR-365b-3p|hsa-mir-365b	0.048	0.189	22.957	35.827
hsa-miR-3667-3p|hsa-mir-3667	0.384	0.6	5.08	2.786
hsa-miR-369-3p|hsa-mir-369	0.382	0.6	39.327	6.932
hsa-miR-3690|hsa-mir-3690-1	0.44	0.666	17.93	6.713
hsa-miR-3690|hsa-mir-3690-2	0.44	0.666	17.93	6.713
hsa-miR-370-3p|hsa-mir-370	0.675	0.826	3.206	2.636
hsa-miR-371b-5p|hsa-mir-371b	0.018	0.099	0.869	9.52
hsa-miR-374a-3p|hsa-mir-374a	0.001	0.017	28.775	84.033
hsa-miR-374a-5p|hsa-mir-374a	0.003	0.032	79.978	173.77
hsa-miR-374b-3p|hsa-mir-374b	0.096	0.284	2.062	9.217
hsa-miR-374b-5p|hsa-mir-374b	0.192	0.427	305.993	361.852
hsa-miR-378a-3p|hsa-mir-378a	0.027	0.131	9348.24	5723.13
hsa-miR-378a-5p|hsa-mir-378a	0.078	0.248	95.863	58.797
hsa-miR-378c|hsa-mir-378c	0.468	0.693	402.712	331.801
hsa-miR-378d|hsa-mir-378d-1	0.99	1	162.99	150.073
hsa-miR-378d|hsa-mir-378d-2	0.833	0.919	161.594	147.031
hsa-miR-378e|hsa-mir-378e	0.098	0.286	40.499	18.064
hsa-miR-378f|hsa-mir-378f	0.178	0.406	40.461	21.323
hsa-miR-378g|hsa-mir-378g	0.967	0.997	21.871	16.968
hsa-miR-378i|hsa-mir-378i	0.034	0.152	873.12	546.797
hsa-miR-379-5p|hsa-mir-379	0.12	0.328	0.972	11.468
hsa-miR-381-3p|hsa-mir-381	0.067	0.23	3.756	8.289
hsa-miR-3909|hsa-mir-3909	0.129	0.346	37.532	17.395
hsa-miR-3912-3p|hsa-mir-3912	0.315	0.569	1.661	6.901
hsa-miR-3913-5p|hsa-mir-3913-1	0.066	0.23	3.675	12.538
hsa-miR-3913-5p|hsa-mir-3913-2	0.066	0.23	3.675	12.538
hsa-miR-3916|hsa-mir-3916	0.423	0.649	12.21	10.699
hsa-miR-3917|hsa-mir-3917	0.888	0.948	2.252	4.056
hsa-miR-3928-3p|hsa-mir-3928	0.784	0.893	5.456	2.893
hsa-miR-3934-5p|hsa-mir-3934	0.409	0.634	6.463	3.461
hsa-miR-3940-3p|hsa-mir-3940	0.339	0.569	0.664	2.136
hsa-miR-3960|hsa-mir-3960	0.158	0.369	15.887	4.38
hsa-miR-3976|hsa-mir-3976	0.783	0.893	11.287	11.771
hsa-miR-409-3p|hsa-mir-409	0.055	0.207	1.1	7.435
hsa-miR-421|hsa-mir-421	0.049	0.192	36.154	93.993
hsa-miR-422a|hsa-mir-422a	0.91	0.962	19.246	17.942
hsa-miR-423-3p|hsa-mir-423	0.019	0.104	21797.3	13197.7
hsa-miR-423-5p|hsa-mir-423	0	0.008	7878.83	2816.34
hsa-miR-424-3p|hsa-mir-424	0.014	0.086	152.547	264.677
hsa-miR-424-5p|hsa-mir-424	0	0.007	12.509	86.252
hsa-miR-425-3p|hsa-mir-425	0.339	0.569	261.069	228.163
hsa-miR-425-5p|hsa-mir-425	0.438	0.666	1524.46	1238.55
hsa-miR-4286|hsa-mir-4286	0.047	0.189	45.589	18.272
hsa-miR-429|hsa-mir-429	0.01	0.068	1.169	7.911
hsa-miR-4301|hsa-mir-4301	0.101	0.289	6.645	5.841
hsa-miR-4326|hsa-mir-4326	0.075	0.245	39.84	64.139
hsa-miR-433-3p|hsa-mir-433	0.083	0.255	0.05	2.222
hsa-miR-4429|hsa-mir-4429	0.315	0.569	6.609	1.306
hsa-miR-4440|hsa-mir-4440	0.463	0.69	6.335	1.799
hsa-miR-4443|hsa-mir-4443	0.823	0.914	712.005	114.479
hsa-miR-4448|hsa-mir-4448	0.29	0.552	28.49	36.708
hsa-miR-4449|hsa-mir-4449	0.571	0.781	6.251	7.815
hsa-miR-4454|hsa-mir-4454	0.392	0.611	9.594	6.007
hsa-miR-4485-3p|hsa-mir-4485	1	1	56.857	64.425
hsa-miR-4485-5p|hsa-mir-4485	0.133	0.346	0.773	4.408
hsa-miR-4488|hsa-mir-4488	0.635	0.814	11.037	1.109
hsa-miR-4497|hsa-mir-4497	0.631	0.814	32.308	20.179
hsa-miR-4508|hsa-mir-4508	0.336	0.569	17.094	20.137
hsa-miR-450a-2-3p|hsa-mir-450a-2	0.22	0.461	5.072	7.321
hsa-miR-450a-5p|hsa-mir-450a-1	0	0.002	60.375	319.871
hsa-miR-450a-5p|hsa-mir-450a-2	0	0.002	60.375	323.915
hsa-miR-450b-5p|hsa-mir-450b	0.018	0.099	44.242	102.369
hsa-miR-4511|hsa-mir-4511	0.36	0.586	2.166	3.546
hsa-miR-4516|hsa-mir-4516	0.924	0.971	25.963	28.4
hsa-miR-451a|hsa-mir-451a	0.283	0.55	1128.68	331.379
hsa-miR-452-5p|hsa-mir-452	0.118	0.323	14.662	1.31
hsa-miR-4521|hsa-mir-4521	0.326	0.569	152.411	158.475
hsa-miR-454-3p|hsa-mir-454	0.006	0.049	89.739	166.276
hsa-miR-454-5p|hsa-mir-454	0.972	1	10.284	5.785
hsa-miR-455-3p|hsa-mir-455	0.16	0.369	4.621	0.05
hsa-miR-455-5p|hsa-mir-455	0.605	0.803	1.184	3.316
hsa-miR-4645-3p|hsa-mir-4645	0.409	0.634	4.024	3.784
hsa-miR-4661-5p|hsa-mir-4661	0.16	0.369	3.752	0.05
hsa-miR-4669|hsa-mir-4669	0.16	0.369	21.958	0.05
hsa-miR-4677-3p|hsa-mir-4677	0.838	0.923	5.329	5.876
hsa-miR-4685-3p|hsa-mir-4685	1	1	4.35	1.86
hsa-miR-4742-3p|hsa-mir-4742	0.055	0.207	1.023	5.431
hsa-miR-4746-5p|hsa-mir-4746	0.771	0.893	10.866	7.481
hsa-miR-4755-5p|hsa-mir-4755	0.05	0.192	0.712	7.964
hsa-miR-4772-3p|hsa-mir-4772	0.042	0.179	7.386	20.79
hsa-miR-4772-5p|hsa-mir-4772	0.001	0.019	0.05	19.058
hsa-miR-4787-3p|hsa-mir-4787	0.061	0.218	3.717	0.05
hsa-miR-4791|hsa-mir-4791	0.257	0.513	119.747	69.558
hsa-miR-484|hsa-mir-484	0.02	0.11	1744.96	1048.25
hsa-miR-486-3p|hsa-mir-486-1	0.53	0.739	97.388	31.438
hsa-miR-486-3p|hsa-mir-486-2	0.589	0.793	70.396	24.162
hsa-miR-486-5p|hsa-mir-486-1	0.048	0.189	2921.22	981.775
hsa-miR-486-5p|hsa-mir-486-2	0.033	0.15	3046.7	1052.49
hsa-miR-491-5p|hsa-mir-491	0.334	0.569	2.875	4.72
hsa-miR-493-3p|hsa-mir-493	0.506	0.719	4.548	1.306
hsa-miR-495-3p|hsa-mir-495	0.339	0.569	0.773	2.224
hsa-miR-497-5p|hsa-mir-497	0.061	0.218	9.643	0.05
hsa-miR-4999-5p|hsa-mir-4999	0.368	0.589	3.282	1.456
hsa-miR-499a-5p|hsa-mir-499a	0.044	0.182	6.798	15.373
hsa-miR-5001-3p|hsa-mir-5001	0.01	0.068	1.135	10.002
hsa-miR-500a-3p|hsa-mir-500a	0.471	0.694	122.625	125.592
hsa-miR-500a-5p|hsa-mir-500a	0.343	0.569	19.631	5.201
hsa-miR-500b-3p|hsa-mir-500b	0.36	0.586	2.377	2.658
hsa-miR-500b-5p|hsa-mir-500b	0.506	0.719	11.354	0.621
hsa-miR-501-3p|hsa-mir-501	0.456	0.681	107.318	123.8
hsa-miR-501-5p|hsa-mir-501	0.338	0.569	7.29	13.074
hsa-miR-5010-3p|hsa-mir-5010	0.76	0.891	8.55	9.647
hsa-miR-502-3p|hsa-mir-502	0.891	0.948	95.866	81.931
hsa-miR-503-5p|hsa-mir-503	0.022	0.117	22.647	71.866
hsa-miR-504-5p|hsa-mir-504	0.334	0.569	8.467	12.353
hsa-miR-505-3p|hsa-mir-505	0.009	0.068	108.17	211.277
hsa-miR-505-5p|hsa-mir-505	0.488	0.707	32.702	15.187
hsa-miR-508-3p|hsa-mir-508	0.888	0.948	2.986	9.543
hsa-miR-509-3p|hsa-mir-509-1	0.888	0.948	3.71	6.377
hsa-miR-509-3p|hsa-mir-509-2	0.888	0.948	3.71	6.377
hsa-miR-509-3p|hsa-mir-509-3	0.888	0.948	3.71	6.377
hsa-miR-5100|hsa-mir-5100	0.258	0.513	216.314	105.198
hsa-miR-511-5p|hsa-mir-511	0.16	0.369	8.396	0.05
hsa-miR-5187-5p|hsa-mir-5187	0.16	0.369	7.978	0.05
hsa-miR-5193|hsa-mir-5193	0.506	0.719	7.14	0.538
hsa-miR-5196-3p|hsa-mir-5196	0.093	0.281	11.373	18.018
hsa-miR-532-3p|hsa-mir-532	0.442	0.668	17.764	6.641
hsa-miR-532-5p|hsa-mir-532	0.251	0.502	754.48	704.419
hsa-miR-542-3p|hsa-mir-542	0.002	0.026	877.841	1553.38
hsa-miR-543|hsa-mir-543	0.315	0.569	1.435	3.718
hsa-miR-548aa|hsa-mir-548aa-1	0.133	0.346	0.57	2.799
hsa-miR-548aa|hsa-mir-548aa-2	0.133	0.346	0.57	2.799
hsa-miR-548ad-5p|hsa-mir-548ad	0.315	0.569	2.416	5.521
hsa-miR-548ae-5p|hsa-mir-548ae-2	0.182	0.411	3.015	8.001
hsa-miR-548am-3p|hsa-mir-548am	0.784	0.893	6.824	2.424
hsa-miR-548aq-3p|hsa-mir-548aq	0.759	0.891	0.831	1.63
hsa-miR-548ay-5p|hsa-mir-548ay	0.002	0.029	1.4	12.029
hsa-miR-548bc|hsa-mir-548bc	0.285	0.55	4.545	8.557
hsa-miR-548d-5p|hsa-mir-548d-1	0.006	0.049	1.4	12.366
hsa-miR-548d-5p|hsa-mir-548d-2	0.096	0.284	4.764	13.629
hsa-miR-548e-3p|hsa-mir-548e	0.656	0.826	19.146	27.655
hsa-miR-548f-3p|hsa-mir-548f-2	0.315	0.569	2.601	9.52
hsa-miR-548f-3p|hsa-mir-548f-3	0.315	0.569	2.601	9.52
hsa-miR-548i|hsa-mir-548i-1	0.078	0.248	3.466	9.363
hsa-miR-548i|hsa-mir-548i-2	0.078	0.248	3.466	9.363
hsa-miR-548i|hsa-mir-548i-3	0.078	0.248	3.466	9.363
hsa-miR-548i|hsa-mir-548i-4	0.033	0.151	2.554	9.363
hsa-miR-548j-5p|hsa-mir-548j	0.037	0.163	5.88	17.117
hsa-miR-548k|hsa-mir-548k	0.018	0.099	16.498	48.49
hsa-miR-548l|hsa-mir-548l	0.674	0.826	6.59	3.573
hsa-miR-548o-3p|hsa-mir-548o	0.606	0.803	22.388	16.747
hsa-miR-548o-3p|hsa-mir-548o-2	0.606	0.803	22.388	16.747
hsa-miR-548q|hsa-mir-548q	0.332	0.569	6.497	2.851
hsa-miR-548t-3p|hsa-mir-548t	0.133	0.346	0.57	2.799
hsa-miR-548w|hsa-mir-548w	0.821	0.913	3.339	4.222
hsa-miR-550a-3-5p|hsa-mir-550a-1	0.335	0.569	36.707	20.44
hsa-miR-550a-3-5p|hsa-mir-550a-2	0.335	0.569	36.707	20.44
hsa-miR-550a-3-5p|hsa-mir-550a-3	0.577	0.784	17.773	8.186
hsa-miR-550a-3p|hsa-mir-550a-1	0.626	0.811	7.242	6.671
hsa-miR-550a-3p|hsa-mir-550a-2	0.626	0.811	7.242	6.671
hsa-miR-550a-3p|hsa-mir-550a-3	0.626	0.811	7.242	6.671
hsa-miR-550a-5p|hsa-mir-550a-1	0.335	0.569	36.707	20.44
hsa-miR-550a-5p|hsa-mir-550a-2	0.335	0.569	36.707	20.44
hsa-miR-551a|hsa-mir-551a	0.985	1	4.781	3.099
hsa-miR-5585-3p|hsa-mir-5585	0.216	0.454	14.118	7.265
hsa-miR-5684|hsa-mir-5684	0.309	0.569	22.093	16.371
hsa-miR-5701|hsa-mir-5701-1	0.514	0.722	838.308	855.901
hsa-miR-5701|hsa-mir-5701-2	0.514	0.722	838.308	855.901
hsa-miR-5701|hsa-mir-5701-3	0.514	0.722	838.308	855.901
hsa-miR-574-3p|hsa-mir-574	0.743	0.884	55.993	42.881
hsa-miR-574-5p|hsa-mir-574	0.081	0.251	125.514	46.621
hsa-miR-576-3p|hsa-mir-576	0.447	0.675	56.633	62.858
hsa-miR-576-5p|hsa-mir-576	0.002	0.026	23.926	64.984
hsa-miR-577|hsa-mir-577	0.311	0.569	0.869	9.217
hsa-miR-579-5p|hsa-mir-579	0.315	0.569	2.123	4.34
hsa-miR-580-3p|hsa-mir-580	0.011	0.073	0.05	7.259
hsa-miR-582-3p|hsa-mir-582	0.016	0.096	85.773	232.045
hsa-miR-582-5p|hsa-mir-582	0.003	0.031	18.169	83.328
hsa-miR-584-5p|hsa-mir-584	0.03	0.143	59.735	13.497
hsa-miR-589-3p|hsa-mir-589	0.933	0.974	6.9	4.741
hsa-miR-589-5p|hsa-mir-589	0.773	0.893	57.867	45.383
hsa-miR-590-3p|hsa-mir-590	0.002	0.024	10.133	44.783
hsa-miR-598-3p|hsa-mir-598	0.001	0.013	3.286	21.644
hsa-miR-6130|hsa-mir-6130	0.712	0.857	3.078	2.2
hsa-miR-618|hsa-mir-618	0	0.008	49.691	368.284
hsa-miR-619-5p|hsa-mir-619	0.286	0.55	23.079	9.289
hsa-miR-624-5p|hsa-mir-624	0.675	0.826	1.543	2.634
hsa-miR-625-3p|hsa-mir-625	0.004	0.035	277.322	123.256
hsa-miR-625-5p|hsa-mir-625	0.575	0.784	26.362	24.303
hsa-miR-627-3p|hsa-mir-627	0.035	0.159	4.058	12.515
hsa-miR-627-5p|hsa-mir-627	0.03	0.143	0.05	6.764
hsa-miR-628-3p|hsa-mir-628	0.229	0.473	23.896	35.367
hsa-miR-628-5p|hsa-mir-628	0.001	0.013	1.999	28.692
hsa-miR-629-3p|hsa-mir-629	0.209	0.445	5.946	1.59
hsa-miR-629-5p|hsa-mir-629	0.148	0.363	328.563	446.666
hsa-miR-641|hsa-mir-641	0.373	0.595	5.427	7.061
hsa-miR-642a-5p|hsa-mir-642a	0.571	0.781	10.687	14.742
hsa-miR-643|hsa-mir-643	0.03	0.143	0.05	3.704
hsa-miR-6501-5p|hsa-mir-6501	0.767	0.893	5.346	7.486
hsa-miR-6503-3p|hsa-mir-6503	0.038	0.165	51.324	11.195
hsa-miR-6503-5p|hsa-mir-6503	0.032	0.15	36.648	9.761
hsa-miR-651-5p|hsa-mir-651	0.001	0.017	15.135	57.808
hsa-miR-6511a-3p|hsa-mir-6511a-1	0.775	0.893	7.478	2.857
hsa-miR-6511a-3p|hsa-mir-6511a-2	0.775	0.893	7.478	2.857
hsa-miR-6511a-3p|hsa-mir-6511a-3	0.775	0.893	7.478	2.857
hsa-miR-6511a-3p|hsa-mir-6511a-4	0.775	0.893	7.478	2.857
hsa-miR-6511b-3p|hsa-mir-6511b-1	0.789	0.897	4.557	2.941
hsa-miR-6511b-3p|hsa-mir-6511b-2	0.384	0.6	4.557	1.611
hsa-miR-6513-3p|hsa-mir-6513	0.675	0.826	1.661	3.773
hsa-miR-6515-5p|hsa-mir-6515	0.812	0.905	1.347	1.31
hsa-miR-6516-3p|hsa-mir-6516	0.334	0.569	47.456	66.582
hsa-miR-652-3p|hsa-mir-652	0.911	0.962	633.418	585.967
hsa-miR-652-5p|hsa-mir-652	0.337	0.569	1.493	4.178
hsa-miR-659-5p|hsa-mir-659	0.118	0.323	5.918	0.334
hsa-miR-660-5p|hsa-mir-660	0.016	0.095	64.461	161.115
hsa-miR-664a-3p|hsa-mir-664a	0.014	0.083	91.012	40.917
hsa-miR-664a-5p|hsa-mir-664a	0.849	0.928	42.2	36.853
hsa-miR-664b-3p|hsa-mir-664b	0.061	0.218	7.49	0.05
hsa-miR-664b-5p|hsa-mir-664b	0.506	0.719	2.367	0.538
hsa-miR-671-3p|hsa-mir-671	0.129	0.346	127.323	75.441
hsa-miR-671-5p|hsa-mir-671	0.872	0.948	61.752	66.96
hsa-miR-6718-5p|hsa-mir-6718	0.422	0.649	31.8	15.894
hsa-miR-6724-5p|hsa-mir-6724-1	0.665	0.826	10.295	7.351
hsa-miR-6724-5p|hsa-mir-6724-2	0.665	0.826	10.295	7.351
hsa-miR-6724-5p|hsa-mir-6724-3	0.665	0.826	10.295	7.351
hsa-miR-6724-5p|hsa-mir-6724-4	0.665	0.826	10.295	7.351
hsa-miR-6747-3p|hsa-mir-6747	0.964	0.997	7.468	5.148
hsa-miR-6765-3p|hsa-mir-6765	0.014	0.083	11.179	0.05
hsa-miR-6793-5p|hsa-mir-6793	0.8	0.897	2.035	0.334
hsa-miR-6803-3p|hsa-mir-6803	0.862	0.939	6.19	8.458
hsa-miR-6837-3p|hsa-mir-6837	0.368	0.589	3.011	4.34
hsa-miR-6842-3p|hsa-mir-6842	0.748	0.884	18.065	8.765
hsa-miR-6842-5p|hsa-mir-6842	1	1	9.746	4.222
hsa-miR-6852-5p|hsa-mir-6852	1	1	4.262	4.545
hsa-miR-6854-5p|hsa-mir-6854	0.749	0.884	2.001	0.822
hsa-miR-7-1-3p|hsa-mir-7-1	0.287	0.55	3.555	8.37
hsa-miR-7-5p|hsa-mir-7-1	0.001	0.013	1384.01	2426.99
hsa-miR-7-5p|hsa-mir-7-2	0.001	0.013	1360.83	2373.62
hsa-miR-7-5p|hsa-mir-7-3	0.001	0.014	1361.12	2377.29
hsa-miR-708-3p|hsa-mir-708	0.64	0.816	5.526	11.291
hsa-miR-708-5p|hsa-mir-708	0.657	0.826	36.285	68.531
hsa-miR-744-3p|hsa-mir-744	0.812	0.905	1.1	0.968
hsa-miR-744-5p|hsa-mir-744	0.703	0.85	1665.62	1520.8
hsa-miR-760|hsa-mir-760	0.668	0.826	22.555	13.071
hsa-miR-766-3p|hsa-mir-766	0.003	0.03	170.069	33.112
hsa-miR-766-5p|hsa-mir-766	0.518	0.725	8.646	2.42
hsa-miR-769-3p|hsa-mir-769	0.101	0.289	4.303	4.907
hsa-miR-769-5p|hsa-mir-769	0.084	0.258	284.846	347.341
hsa-miR-7702|hsa-mir-7702	0.339	0.569	1.69	4.298
hsa-miR-7704|hsa-mir-7704	0.99	1	146.918	78.134
hsa-miR-7706|hsa-mir-7706	0.847	0.928	25.789	23.298
hsa-miR-7850-5p|hsa-mir-7850	0.368	0.589	1.857	1.368
hsa-miR-7974|hsa-mir-7974	0.665	0.826	5.918	4.475
hsa-miR-7976|hsa-mir-7976	0.718	0.863	10.77	5.518
hsa-miR-7977|hsa-mir-7977	0.108	0.305	58.235	29.136
hsa-miR-8485|hsa-mir-8485	0.24	0.486	27.232	6.332
hsa-miR-874-3p|hsa-mir-874	0.694	0.844	51.529	86.697
hsa-miR-877-3p|hsa-mir-877	0.194	0.427	2.326	3.213
hsa-miR-877-5p|hsa-mir-877	0.284	0.55	61.965	23.835
hsa-miR-9-3p|hsa-mir-9-1	0.097	0.284	14.58	1.109
hsa-miR-9-3p|hsa-mir-9-2	0.097	0.284	14.58	1.109
hsa-miR-9-3p|hsa-mir-9-3	0.097	0.284	14.58	1.109
hsa-miR-9-5p|hsa-mir-9-1	0.079	0.248	266.9	45.072
hsa-miR-9-5p|hsa-mir-9-2	0.079	0.248	266.236	45.072
hsa-miR-9-5p|hsa-mir-9-3	0.079	0.248	266.9	45.072
hsa-miR-92a-1-5p|hsa-mir-92a-1	0.227	0.471	237.08	136.199
hsa-miR-92a-3p|hsa-mir-92a-1	0.001	0.014	68224.5	35976.4
hsa-miR-92a-3p|hsa-mir-92a-2	0.001	0.017	63972.6	34033.8
hsa-miR-92b-3p|hsa-mir-92b	0.003	0.031	297.694	137.422
hsa-miR-92b-5p|hsa-mir-92b	0.127	0.342	10.017	1.306
hsa-miR-93-3p|hsa-mir-93	0.831	0.918	48.945	41.932
hsa-miR-93-5p|hsa-mir-93	0.04	0.17	3637.57	6294.4
hsa-miR-939-5p|hsa-mir-939	0.315	0.569	6.58	0.538
hsa-miR-940|hsa-mir-940	0.16	0.369	5.805	0.05
hsa-miR-941|hsa-mir-941-1	0.343	0.569	1217.64	986.98
hsa-miR-941|hsa-mir-941-2	0.343	0.569	1217.64	986.98
hsa-miR-941|hsa-mir-941-3	0.343	0.569	1217.64	986.98
hsa-miR-941|hsa-mir-941-4	0.343	0.569	1217.64	986.98
hsa-miR-941|hsa-mir-941-5	0.343	0.569	1217.64	986.98
hsa-miR-942-5p|hsa-mir-942	0	0.002	49.903	125.818
hsa-miR-944|hsa-mir-944	0.8	0.897	5.128	0.968
hsa-miR-95-3p|hsa-mir-95	0.623	0.811	33.421	43.064
hsa-miR-96-5p|hsa-mir-96	0.8	0.897	3.557	0.968
hsa-miR-98-3p|hsa-mir-98	0.067	0.23	1.53	3.568
hsa-miR-98-5p|hsa-mir-98	0.343	0.569	528.928	774.399
hsa-miR-9903|hsa-mir-9903	0.133	0.346	0.712	2.85
hsa-miR-9985|hsa-mir-9985	0.765	0.893	12.822	5.802
hsa-miR-99a-3p|hsa-mir-99a	0.339	0.569	0.869	2.548
hsa-miR-99a-5p|hsa-mir-99a	0.737	0.881	1056.26	2483.72
hsa-miR-99b-3p|hsa-mir-99b	0.383	0.6	41.988	16.304
hsa-miR-99b-5p|hsa-mir-99b	0.268	0.529	709.76	351.991
